# On the Rotational Structure in Neural Data

**DOI:** 10.1101/2023.09.11.557230

**Authors:** Ekaterina Kuzmina, Dmitrii Kriukov, Mikhail Lebedev

## Abstract

Spatiotemporal properties of the activity of neuronal populations in cortical motor areas have been the subject of many experimental and theoretical investigations, which generated numerous interpretations regarding the mechanisms of preparing and executing limb movements. Two competing models, namely representational and dynamical models, strive to explain the temporal course of neuronal activity and its relationship to different parameters of movements. One proposed dynamical model employs the jPCA method, a dimensionality reduction technique, to holistically characterize oscillatory activity in a population of neurons by maximizing rotational dynamics that are present in the data. Different interpretations have been proposed for the rotational dynamics revealed with jPCA approach in various brain areas. Yet, the nature of such dynamics remains poorly understood. Here we conducted a comprehensive analysis of several neuronal-population datasets. We found that rotational dynamics were consistently accounted for by a travelling wave pattern. To quantify the rotation strength, we developed a complex-valued measure termed the gyration number. Additionally, we identified the parameters influencing the extent of rotation in the data. Overall, our findings suggest that rotational dynamics and travelling waves are the same phenomena, which requires reevaluation of the previous interpretations where they were considered as separate entities.
