## Supplementary Table 1 for "On the Rotational Structure in Neural Data"

### Sheet: Datasets Info
Author(s)	Year	Dataset Title	Dataset URL	Database and Identifier
Churchland et al.	2012	Neural population dynamics during reaching	https://www.dropbox.com/sh/2q3m5fqfscwf95j/AAC3WV90hHdBgz0Np4RAKJpYa?dl=0	10.1038/nature11129
Suresh et al.	2020	Neural population dynamics in motor cortex are different for reach and grasp	https://datadryad.org/stash/dataset/doi:10.5061/dryad.xsj3tx9cm	Dryad Digital Repository, 10.5061/dryad.xsj3tx9cm
Mante et al.	2013	Context-dependent computation by recurrent dynamics in prefrontal cortex	https://www.ini.uzh.ch/en/research/groups/mante/data.html	10.1038/nature12742
Gallego et al.	2022	Local field potentials reflect cortical population dynamics in a region-specific and frequency-dependent manner	https://datadryad.org/stash/dataset/doi:10.5061/dryad.xd2547dkt	Dryad Digital Repository, 10.5061/dryad.xd2547dkt
Kalidindi et al.	2021	Rotational dynamics in motor cortex are consistent with a feedback controller	https://archive.softwareheritage.org/browse/revision/d61decd3cd750147ef098de1041326fd2be07ab2/?path=monkey_analysis/data_neural	10.7554/eLife.67256
Chowdhury et al.	2022	Data from: Area 2 of primary somatosensory cortex encodes kinematics of the whole arm	https://datadryad.org/stash/dataset/doi:10.5061/dryad.nk98sf7q7	Dryad Digital Repository, 10.5061/dryad.nk98sf7q7

### Sheet: Datasets Description
Author(s)	Brain Area	Behavior Task	Smoothing Kernel (ms)	Sampling Frequency (Hz)
Churchland et al.	primary motor cortex (M1), dorsal premotor cortex (PMd)	straight and curved hand reaching	20/24	0.01
Suresh et al.	primary motor cortex (M1), somatosensory cortex (SCx)	isolated grasping, center-out reaching	25	0.01
Mante et al.	prefrontal cortex (PFC): arcuate sulcus in and around the frontal eye field (FEF)	context-dependent 2-alternative forced-choice visual discrimination	20	0.001
Gallego et al.	arm regions: primary motor cortex (M1), dorsal premotor cortex (PMd), primary somatosensory cortex (area 2)	delay centre-out reaching (using a manipulandum)	50	0.001
Kalidindi et al.	premotor and primary motor cortex (MC), primary somatosensory cortex (areas 1, 2, 3a, 5)	delayed center-out reaching, posture perturbation	30	0.01
Chowdhury et al.	primary somatosensory cortex (area 2)	hand reaching	30	0.01
